# Genetic ancestry influences the relative expression of ancestral haplotypes within admixed individuals

**DOI:** 10.64898/2026.11.11.765740

**Authors:** Esteban Vazquez-Hidalgo, Makaela Mews, Lissette Gomez, Tianjie Gu, Anthony Griswold, William S. Bush

## Abstract

Allele-specific expression (ASE) reflects differences between the two haplotypes a person carries, but most ASE studies have been done in European-descent samples. Admixed individuals carry haplotypes from different ancestral backgrounds within the same cell, which allows ancestry effects on regulation to be measured directly. We integrated phased whole-blood RNA-seq with local ancestry inference in 779 participants from the MAGENTA cohort, including non-Hispanic White, African American, Caribbean Hispanic, and Peruvian individuals. Higher West African (YRI) ancestry proportion was associated with more ASE-positive genes per person, and the association remained after adjusting for age, sex, Alzheimer’s disease status, APOE genotype, and the number of heterozygous genes. Peruvian ancestry showed no significant association. A gene-level test of imbalance across population groups found 2,053 of 15,008 genes with significant differences, including the major histocompatibility complex in all four groups. A genome-wide scan of 2,213 1 Mb windows compared people carrying two haplotypes of different ancestries with those carrying two of the same ancestry. It identified 52 non-redundant loci that replicated across all four population groups, containing 201, 60, and 110 ancestry-associated genes under the CEU, YRI, and PEL reference baselines. A haplotype-resolved directional analysis showed no genome-wide advantage for either ancestry. It found locus-specific dominance at 11 loci, and only chr8:2-3 Mb (CSMD1) showed the same direction in more than one population group. Genetic ancestry therefore shapes allelic regulation at global, gene, and locus scales.
