## Supplementary Table S2 for "Genetic ancestry influences the relative expression of ancestral haplotypes within admixed individuals"

### Sheet: No-YRI Model Comparison
Supplementary Table S2. R² comparison: heterozygous-gene-adjusted model with and without YRI ancestry (ASE-positive protein-coding gene count, N = 779)
Model	Predictors included	R²	Incremental R² (YRI)	Note
Null	None (intercept only)	0.000	--	Baseline
Covariates only	Age, sex, AD status, APOE	0.030	--	Clinical and demographic covariates explain 3.0% of variance in ASE protein-coding count
Het-adjusted, no YRI	Age, sex, AD status, APOE, protein-coding het gene count	0.444	--	Adding protein-coding het gene count explains a further 41.5% of variance
Het-adjusted, with YRI	YRI proportion + age, sex, AD status, APOE, protein-coding het gene count	0.483	0.039	Adding YRI explains an additional 3.9% of variance beyond het gene count and covariates
R² computed as 1 − (residual deviance / null deviance) from quasi-Poisson models (log link). Response variable: ASE protein-coding gene count. Het gene count is the number of heterozygous protein-coding genes per individual. AD status coded as AD versus cognitively unimpaired (N = 779).
