## Supplementary Table S4 for "Genetic ancestry influences the relative expression of ancestral haplotypes within admixed individuals"

### Sheet: ASE
Supplementary Table S4A. Covariate coefficients for ASE-positive gene counts
Term	All genes β (SE)	p	Protein-coding β (SE)	p	Non-protein-coding β (SE)	p
YRI model
Intercept	8.729 (0.070)	<1×10⁻³⁰⁰	8.520 (0.065)	<1×10⁻³⁰⁰	7.066 (0.097)	<1×10⁻³⁰⁰
YRI ancestry proportion	0.246 (0.020)	7.7×10⁻³¹	0.248 (0.019)	1.9×10⁻³⁵	0.233 (0.028)	6.1×10⁻¹⁶
Age at exam (per year)	0.001 (0.001)	0.431	0.001 (0.001)	0.348	0.000 (0.001)	0.782
Sex (male vs female)	−0.032 (0.014)	0.023	−0.026 (0.013)	0.045	−0.057 (0.019)	0.003
AD (vs unimpaired)	−0.016 (0.015)	0.306	−0.017 (0.014)	0.242	−0.011 (0.021)	0.605
APOE 2/2 (vs 3/3)	−0.018 (0.090)	0.843	−0.014 (0.084)	0.864	−0.034 (0.125)	0.789
APOE 2/3 (vs 3/3)	−0.018 (0.023)	0.435	−0.017 (0.021)	0.424	−0.021 (0.032)	0.501
APOE 2/4 (vs 3/3)	0.013 (0.037)	0.718	0.016 (0.034)	0.636	0.000 (0.051)	0.998
APOE 3/4 (vs 3/3)	−0.008 (0.016)	0.628	−0.007 (0.015)	0.657	−0.013 (0.023)	0.566
APOE 4/4 (vs 3/3)	0.003 (0.028)	0.912	0.007 (0.027)	0.800	−0.013 (0.040)	0.739
YRI model with heterozygous gene count adjustment
Intercept	8.257 (0.063)	<1×10⁻³⁰⁰	7.914 (0.060)	<1×10⁻³⁰⁰	6.713 (0.089)	<1×10⁻³⁰⁰
YRI ancestry proportion	0.152 (0.018)	4.3×10⁻¹⁷	0.129 (0.016)	1.3×10⁻¹⁴	0.162 (0.025)	3.0×10⁻¹⁰
Age at exam (per year)	0.000 (0.001)	0.909	0.000 (0.001)	0.906	0.000 (0.001)	0.996
Sex (male vs female)	−0.025 (0.012)	0.035	−0.019 (0.011)	0.078	−0.049 (0.017)	0.004
AD (vs unimpaired)	−0.023 (0.013)	0.070	−0.019 (0.012)	0.101	−0.026 (0.019)	0.165
APOE 2/2 (vs 3/3)	−0.085 (0.075)	0.258	−0.067 (0.068)	0.325	−0.125 (0.110)	0.256
APOE 2/3 (vs 3/3)	−0.019 (0.019)	0.326	−0.017 (0.017)	0.321	−0.023 (0.028)	0.415
APOE 2/4 (vs 3/3)	−0.031 (0.030)	0.310	−0.028 (0.028)	0.312	−0.048 (0.045)	0.288
APOE 3/4 (vs 3/3)	−0.008 (0.014)	0.552	−0.009 (0.012)	0.478	−0.011 (0.020)	0.589
APOE 4/4 (vs 3/3)	−0.033 (0.024)	0.161	−0.030 (0.021)	0.164	−0.052 (0.035)	0.136
Heterozygous genes (per 1,000)	0.036 (0.002)	6.6×10⁻⁶⁸	0.068 (0.003)	3.9×10⁻⁷⁷	0.085 (0.006)	6.6×10⁻⁴⁵
PEL model
Intercept	8.824 (0.078)	<1×10⁻³⁰⁰	8.626 (0.074)	<1×10⁻³⁰⁰	7.111 (0.103)	<1×10⁻³⁰⁰
PEL ancestry proportion	−0.038 (0.036)	0.286	−0.056 (0.034)	0.098	0.041 (0.046)	0.373
Age at exam (per year)	0.000 (0.001)	0.772	0.000 (0.001)	0.772	0.000 (0.001)	0.782
Sex (male vs female)	−0.047 (0.015)	0.002	−0.042 (0.014)	0.004	−0.073 (0.020)	3.2×10⁻⁴
AD (vs unimpaired)	−0.023 (0.017)	0.169	−0.023 (0.016)	0.142	−0.022 (0.022)	0.319
APOE 2/2 (vs 3/3)	0.038 (0.098)	0.697	0.039 (0.092)	0.672	0.033 (0.130)	0.799
APOE 2/3 (vs 3/3)	0.033 (0.024)	0.170	0.033 (0.023)	0.149	0.034 (0.032)	0.286
APOE 2/4 (vs 3/3)	0.094 (0.039)	0.016	0.096 (0.037)	0.010	0.086 (0.052)	0.098
APOE 3/4 (vs 3/3)	0.031 (0.018)	0.075	0.031 (0.017)	0.060	0.031 (0.023)	0.177
APOE 4/4 (vs 3/3)	0.065 (0.031)	0.035	0.067 (0.029)	0.022	0.056 (0.041)	0.172
PEL model with heterozygous gene count adjustment
Intercept	8.231 (0.069)	<1×10⁻³⁰⁰	7.845 (0.065)	<1×10⁻³⁰⁰	6.699 (0.093)	<1×10⁻³⁰⁰
PEL ancestry proportion	0.011 (0.029)	0.713	0.030 (0.026)	0.258	0.050 (0.041)	0.214
Age at exam (per year)	0.000 (0.001)	0.957	0.000 (0.001)	0.849	0.000 (0.001)	0.919
Sex (male vs female)	−0.033 (0.012)	0.007	−0.025 (0.011)	0.023	−0.059 (0.017)	7.4×10⁻⁴
AD (vs unimpaired)	−0.031 (0.013)	0.022	−0.026 (0.012)	0.034	−0.037 (0.019)	0.056
APOE 2/2 (vs 3/3)	−0.059 (0.078)	0.451	−0.043 (0.071)	0.541	−0.088 (0.113)	0.434
APOE 2/3 (vs 3/3)	0.014 (0.019)	0.482	0.011 (0.018)	0.544	0.017 (0.028)	0.542
APOE 2/4 (vs 3/3)	0.015 (0.032)	0.640	0.010 (0.028)	0.732	0.011 (0.046)	0.815
APOE 3/4 (vs 3/3)	0.017 (0.014)	0.236	0.013 (0.013)	0.314	0.021 (0.020)	0.309
APOE 4/4 (vs 3/3)	0.003 (0.025)	0.896	0.001 (0.022)	0.969	−0.004 (0.036)	0.909
Heterozygous genes (per 1,000)	0.041 (0.002)	2.4×10⁻⁸⁰	0.078 (0.003)	1.3×10⁻⁹⁵	0.092 (0.006)	8.1×10⁻⁵¹
Quasi-Poisson GLM, log link, N = 779. Coefficients are on the log scale. Each model includes one ancestry proportion, age, sex, AD status (AD vs unimpaired, with MCI and other diagnoses in unimpaired), and APOE genotype (reference 3/3). Bold indicates p < 0.05.

### Sheet: Heterozygous
Supplementary Table S4B. Covariate coefficients for heterozygous gene counts
Term	All genes β (SE)	p	Protein-coding β (SE)	p	Non-protein-coding β (SE)	p
YRI model
Intercept	9.459 (0.075)	<1×10⁻³⁰⁰	9.081 (0.060)	<1×10⁻³⁰⁰	8.303 (0.113)	<1×10⁻³⁰⁰
YRI ancestry proportion	0.166 (0.022)	1.6×10⁻¹³	0.165 (0.018)	5.7×10⁻²⁰	0.169 (0.033)	4.4×10⁻⁷
Age at exam (per year)	0.001 (0.001)	0.190	0.001 (0.001)	0.076	0.001 (0.001)	0.466
Sex (male vs female)	−0.015 (0.015)	0.331	−0.012 (0.012)	0.316	−0.021 (0.023)	0.364
AD (vs unimpaired)	0.012 (0.017)	0.482	0.001 (0.013)	0.948	0.035 (0.025)	0.156
APOE 2/2 (vs 3/3)	0.115 (0.093)	0.214	0.076 (0.075)	0.312	0.198 (0.134)	0.141
APOE 2/3 (vs 3/3)	0.001 (0.025)	0.975	−0.002 (0.019)	0.926	0.006 (0.037)	0.862
APOE 2/4 (vs 3/3)	0.075 (0.039)	0.055	0.060 (0.031)	0.054	0.106 (0.058)	0.066
APOE 3/4 (vs 3/3)	0.003 (0.018)	0.856	0.005 (0.014)	0.728	0.000 (0.027)	0.988
APOE 4/4 (vs 3/3)	0.063 (0.030)	0.037	0.052 (0.024)	0.032	0.087 (0.045)	0.052
PEL model
Intercept	9.549 (0.080)	<1×10⁻³⁰⁰	9.188 (0.065)	<1×10⁻³⁰⁰	8.355 (0.119)	<1×10⁻³⁰⁰
PEL ancestry proportion	−0.074 (0.037)	0.045	−0.104 (0.030)	5.0×10⁻⁴	−0.009 (0.054)	0.865
Age at exam (per year)	0.001 (0.001)	0.458	0.001 (0.001)	0.397	0.001 (0.002)	0.552
Sex (male vs female)	−0.025 (0.016)	0.114	−0.021 (0.012)	0.085	−0.031 (0.023)	0.174
AD (vs unimpaired)	0.009 (0.017)	0.594	0.000 (0.014)	0.995	0.030 (0.026)	0.248
APOE 2/2 (vs 3/3)	0.145 (0.096)	0.132	0.099 (0.078)	0.206	0.240 (0.137)	0.080
APOE 2/3 (vs 3/3)	0.031 (0.025)	0.222	0.025 (0.020)	0.211	0.043 (0.037)	0.252
APOE 2/4 (vs 3/3)	0.123 (0.040)	0.002	0.104 (0.032)	0.001	0.164 (0.058)	0.005
APOE 3/4 (vs 3/3)	0.025 (0.018)	0.171	0.024 (0.015)	0.105	0.028 (0.027)	0.304
APOE 4/4 (vs 3/3)	0.098 (0.031)	0.002	0.082 (0.025)	0.001	0.131 (0.045)	0.004
Quasi-Poisson GLM, log link, N = 779. Coefficients are on the log scale. Each model includes one ancestry proportion, age, sex, AD status (AD vs unimpaired, with MCI and other diagnoses in unimpaired), and APOE genotype (reference 3/3). Bold indicates p < 0.05.
