## Supplementary Table S5 for "Genetic ancestry influences the relative expression of ancestral haplotypes within admixed individuals"

### Sheet: S5
Supplementary Table S5. High-confidence ancestry-directional loci (13 locus-direction calls at 11 loci)
Locus	Direction	Population(s) meeting threshold	N pops	Baseline(s)	Mean log2 ratio	Best q (binomial)	Mapping bias flag	Meets strict ≥ 2-pop criterion
Chr1:148-149Mb	YRI-dominant	AA	1	CEU/CEU	-0.304	1.86e-09	TRUE	FALSE
Chr1:244-245Mb	PEL-dominant	PER	1	PEL/PEL	-0.386	7.97e-50	FALSE	FALSE
Chr3:131-132Mb	CEU-dominant	AA	1	CEU/CEU	0.315	2.62e-08	TRUE	FALSE
Chr6:32-33Mb	YRI-dominant	NHW	1	CEU/CEU, YRI/YRI	-0.373	2.95e-44	TRUE	FALSE
Chr6:32-33Mb	CEU-dominant	NHW	1	PEL/PEL	0.477	1.56e-13	TRUE	FALSE
Chr6:33-34Mb	CEU-dominant	NHW	1	CEU/CEU, YRI/YRI	0.359	8.86e-28	TRUE	FALSE
Chr6:138-139Mb	CEU-dominant	NHW	1	CEU/CEU	0.394	0.0112	TRUE	FALSE
Chr8:2-3Mb	YRI-dominant	AA	1	CEU/CEU, YRI/YRI	-1.032	1.41e-25	FALSE	FALSE
Chr8:2-3Mb	PEL-dominant	CHISP, PER	2	PEL/PEL	-1.213	8.92e-99	FALSE	TRUE
Chr8:117-118Mb	CEU-dominant	NHW	1	CEU/CEU	0.321	0.00661	TRUE	FALSE
Chr10:58-59Mb	CEU-dominant	AA	1	CEU/CEU, YRI/YRI	0.325	8.86e-28	TRUE	FALSE
Chr15:48-49Mb	CEU-dominant	AA	1	CEU/CEU	0.433	0.00417	FALSE	FALSE
Chr17:46-47Mb	CEU-dominant	CHISP	1	CEU/CEU	0.362	1.82e-68	FALSE	FALSE
Loci with high-confidence directional classification (n_samples ≥ 10, n_sites ≥ 50, direction ≠ balanced/mixed). A locus may appear in more than one row if it shows different directions under different baselines (e.g., chr8:2-3 Mb / CSMD1). Direction: CEU-dominant / YRI-dominant / PEL-dominant indicates the ancestral haplotype with higher ASE. Meets strict ≥ 2-pop criterion = TRUE only when the s…
