## Supplementary Table S7 for "Genetic ancestry influences the relative expression of ancestral haplotypes within admixed individuals"

### Sheet: Table S7
Supplementary Table S7. Quasi-Poisson GLM results: association of global ancestry proportions with heterozygous gene counts across sequential covariate models (N = 779)
Response variable	Predictor	Covariates included	β	SE	z	p-value	Pseudo-R²	Sig.
Heterozygous genes (all)	YRI proportion	None (unadjusted)	+0.1793	0.0208	8.603	4.25×10⁻¹⁷	0.0803	***
		Age	+0.1811	0.0209	8.686	2.20×10⁻¹⁷	0.0837	***
		Age, sex	+0.1795	0.0209	8.571	5.50×10⁻¹⁷	0.0844	***
		Age, sex, AD status	+0.1788	0.0209	8.546	6.75×10⁻¹⁷	0.0867	***
		Age, sex, AD status, APOE	+0.1661	0.0221	7.517	1.56×10⁻¹³	0.0964	***
	PEL proportion	None (unadjusted)	-0.1076	0.0358	-3.009	0.0027	0.0110	**
		Age	-0.1032	0.0362	-2.854	0.0044	0.0118	**
		Age, sex	-0.1018	0.0362	-2.812	0.0050	0.0144	**
		Age, sex, AD status	-0.1048	0.0361	-2.899	0.0039	0.0178	**
		Age, sex, AD status, APOE	-0.0740	0.0369	-2.005	0.0453	0.0400	*
Heterozygous genes (protein-coding)	YRI proportion	None (unadjusted)	+0.1749	0.0165	10.602	1.27×10⁻²⁴	0.1145	***
		Age	+0.1765	0.0165	10.702	5.04×10⁻²⁵	0.1185	***
		Age, sex	+0.1752	0.0166	10.574	1.68×10⁻²⁴	0.1193	***
		Age, sex, AD status	+0.1749	0.0166	10.552	2.06×10⁻²⁴	0.1200	***
		Age, sex, AD status, APOE	+0.1647	0.0175	9.408	5.67×10⁻²⁰	0.1288	***
	PEL proportion	None (unadjusted)	-0.1325	0.0288	-4.594	5.07×10⁻⁶	0.0249	***
		Age	-0.1296	0.0292	-4.443	1.01×10⁻⁵	0.0254	***
		Age, sex	-0.1283	0.0292	-4.399	1.24×10⁻⁵	0.0284	***
		Age, sex, AD status	-0.1300	0.0292	-4.458	9.50×10⁻⁶	0.0301	***
		Age, sex, AD status, APOE	-0.1040	0.0298	-3.494	5.03×10⁻⁴	0.0528	***
Heterozygous genes (non-protein-coding)	YRI proportion	None (unadjusted)	+0.1889	0.0314	6.024	2.62×10⁻⁹	0.0422	***
		Age	+0.1911	0.0314	6.088	1.80×10⁻⁹	0.0446	***
		Age, sex	+0.1890	0.0315	5.992	3.17×10⁻⁹	0.0453	***
		Age, sex, AD status	+0.1874	0.0314	5.960	3.83×10⁻⁹	0.0504	***
		Age, sex, AD status, APOE	+0.1690	0.0332	5.093	4.44×10⁻⁷	0.0607	***
	PEL proportion	None (unadjusted)	-0.0541	0.0523	-1.033	0.302	0.0013
		Age	-0.0465	0.0530	-0.878	0.380	0.0025
		Age, sex	-0.0446	0.0530	-0.841	0.401	0.0044
		Age, sex, AD status	-0.0505	0.0529	-0.956	0.340	0.0104
		Age, sex, AD status, APOE	-0.0092	0.0540	-0.171	0.865	0.0307
Significance codes: * p < 0.05 ** p < 0.01 *** p < 0.001
β = quasi-Poisson regression coefficient (log scale), SE = standard error. Pseudo-R² = 1 − (residual deviance / null deviance) for the full model including all listed covariates plus the ancestry predictor. YRI = Yoruba in Ibadan (African ancestry proxy), PEL = Peruvians in Lima (Amerindian ancestry proxy). AD status was coded as AD versus cognitively unimpaired (MCI and other diagnoses included …
